# Active DNA demethylation is upstream of rod-photoreceptor fate determination and required for retinal development

**DOI:** 10.1101/2025.02.03.636318

**Authors:** Ismael Hernández-Núñez, Alaina Urman, Xiaodong Zhang, William Jacobs, Christy Hoffman, Sohini Rebba, Ellen G Harding, Qiang Li, Fengbiao Mao, Andi K Cani, Shiming Chen, Meelad M Dawlaty, Rajesh C Rao, Philip A Ruzycki, John R Edwards, Brian S Clark

## Abstract

Retinal cell fate specification from multipotent retinal progenitors is governed by dynamic changes in chromatin structure and gene expression. Methylation at cytosines in DNA (5mC) is actively regulated for proper control of gene expression and chromatin architecture. Numerous genes display active DNA demethylation across retinal development; a process that requires oxidation of 5mC to 5-hydroxymethylcytosine (5hmC) and is controlled by the ten-eleven translocation methylcytosine dioxygenase (TET) enzymes. Using an allelic series of conditional TET enzyme mutants, we determine that DNA demethylation is required upstream of NRL and NR2E3 expression for the establishment of rod-photoreceptor fate. Using histological, behavioral, transcriptomic, and base-pair resolution DNA methylation analyses, we establish that inhibition of active DNA demethylation results in global changes in gene expression and methylation patterns that prevent photoreceptor precursors from adopting a rod-photoreceptor fate, instead producing a retina in which all photoreceptors specify as cones. Our results establish the TET enzymes and DNA demethylation as critical regulators of retinal development and cell fate specification, elucidating a novel mechanism required for the specification of rod-photoreceptors.
