## Supplementary material for "Active DNA demethylation is upstream of rod-photoreceptor fate determination and required for retinal development": Table S1

### Sheet: Sheet1
Table S1 - Antibody List
Antibodies	Source	Concentration	Catalog #; RRID
Rabbit anti-Rbpms	GeneTex		Cat#: GTX118619; RRID:AB_10720427
Mouse anti-Pax6	DSHB		Cat#: PAX6a.a 1-223; RRID: AB_528427
Mouse anti-Calbindin	Sigma-Aldrich		Cat#: C9848 (clone CB-955); RRID:AB_476894
Sheep anti-Chx10	Exalpha		Cat#: X1180P; RRID:AB_2314191
Mouse anti-CRX	Abnova		Cat#: H00001406-M02; RRID:AB_606098
Rabbit anti-Lhx2	Sigma-Aldrich		Cat#: ABE1402; RRID:AB_2722523
Mouse anti-RXRγ			Cat#: sc-365252; RRID:AB_10850062
Rabbit anti-Recoverin	Sigma-Aldrich		Cat#: AB5585; RRID:AB_2253622
Mouse anti-PNR (Nr2e3)	R&D Systems		Cat#: PP-H7223-00;
			RRID:AB_2155481
Rabbit anti-arrestin3	Sigma-Aldrich		Cat#: AB15282; RRID:AB_1163387
Rabbit anti-Opn1sw	Sigma-Aldrich		Cat#: AB5407; RRID:AB_177457
Mouse anti-Opsin (Rhodopsin)	Sigma-Aldrich		Cat#: O4886; RRID:AB_260838
Rabbit anti-Iba1	GeneTex		Cat#: GTX100042; RRID: AB_1240434
Mouse anti-Bassoon	Enzo		Cat#: ENZ-ABS666; RRID: AB_11181058
Rabbit anti-Calretinin	Swant		Cat#: SKU CR7697; RRID: AB_2619710
Mouse anti-GS	BD Biosciences		Cat#: G10518; RRID: AB_397880
Mouse anti-GFAP	Sigma		Cat#: G3893; RRID:AB_477010
Chicken anti-GFP	AVES		Cat#: GFP-1010; RRID:AB_2307313
Rabbit anti-GFP	Life Technologies		Cat#: A6455; RRID: RRID:AB_221570
