## Supplementary material for "Active DNA demethylation is upstream of rod-photoreceptor fate determination and required for retinal development": Table S3

### Sheet: Up in Tet tcKO
GO Analysis: Panther 19.0; GO Biological Process Complete	Test Type: Fisher's Exact	Correction: Bonferroni Correction for Multiple Testing
GO biological process complete	Mus musculus - REFLIST (21836)	upload_1 (440)	upload_1 (expected)	upload_1 (over/under)	upload_1 (fold Enrichment)	upload_1 (P-value)
Unclassified (UNCLASSIFIED)	1206	15	24.3	-	0.62	0
system development (GO:0048731)	3529	150	71.11	+	2.11	1.39e-16
animal organ development (GO:0048513)	2969	131	59.83	+	2.19	4.76e-15
multicellular organism development (GO:0007275)	4327	167	87.19	+	1.92	5.71e-15
anatomical structure development (GO:0048856)	5523	195	111.29	+	1.75	2.16e-14
developmental process (GO:0032502)	5896	199	118.81	+	1.68	1.34e-12
multicellular organismal process (GO:0032501)	7320	227	147.5	+	1.54	3.86e-11
nervous system development (GO:0007399)	2121	94	42.74	+	2.2	1.75e-09
circulatory system development (GO:0072359)	986	54	19.87	+	2.72	2.43e-07
heart development (GO:0007507)	605	40	12.19	+	3.28	4.71e-07
anatomical structure morphogenesis (GO:0009653)	2351	94	47.37	+	1.98	7.74e-07
cell differentiation (GO:0030154)	3868	133	77.94	+	1.71	1.04e-06
cellular developmental process (GO:0048869)	3869	133	77.96	+	1.71	1.04e-06
blood vessel development (GO:0001568)	577	38	11.63	+	3.27	1.64e-06
vasculature development (GO:0001944)	607	39	12.23	+	3.19	1.92e-06
extracellular matrix organization (GO:0030198)	279	25	5.62	+	4.45	5.09e-06
external encapsulating structure organization (GO:0045229)	280	25	5.64	+	4.43	5.49e-06
extracellular structure organization (GO:0043062)	281	25	5.66	+	4.42	5.91e-06
tissue development (GO:0009888)	1861	77	37.5	+	2.05	1.15e-05
regulation of developmental process (GO:0050793)	2645	97	53.3	+	1.82	3.18e-05
regulation of cell differentiation (GO:0045595)	1689	71	34.03	+	2.09	3.44e-05
tube development (GO:0035295)	1002	49	20.19	+	2.43	9.98e-05
sensory perception of chemical stimulus (GO:0007606)	1256	3	25.31	-	0.12	0.000204
cell adhesion (GO:0007155)	907	45	18.28	+	2.46	0.000313
central nervous system development (GO:0007417)	947	46	19.08	+	2.41	0.000355
regulation of hormone levels (GO:0010817)	621	35	12.51	+	2.8	0.000468
regulation of multicellular organismal process (GO:0051239)	3237	108	65.23	+	1.66	0.000601
regulation of biological quality (GO:0065008)	3075	104	61.96	+	1.68	0.000667
neurogenesis (GO:0022008)	1473	61	29.68	+	2.06	0.000712
artery development (GO:0060840)	115	14	2.32	+	6.04	0.000768
positive regulation of cell differentiation (GO:0045597)	997	47	20.09	+	2.34	0.000768
regulation of cell communication (GO:0010646)	3545	115	71.43	+	1.61	0.000886
regulation of cell population proliferation (GO:0042127)	1763	69	35.52	+	1.94	0.00105
aorta development (GO:0035904)	70	11	1.41	+	7.8	0.00135
regulation of signaling (GO:0023051)	3544	114	71.41	+	1.6	0.00181
blood vessel morphogenesis (GO:0048514)	460	28	9.27	+	3.02	0.00227
epithelium development (GO:0060429)	1213	52	24.44	+	2.13	0.0025
animal organ morphogenesis (GO:0009887)	1079	48	21.74	+	2.21	0.00275
cell development (GO:0048468)	2530	87	50.98	+	1.71	0.00491
tube morphogenesis (GO:0035239)	759	37	15.29	+	2.42	0.00847
regulation of body fluid levels (GO:0050878)	328	22	6.61	+	3.33	0.00914
regulation of multicellular organismal development (GO:2000026)	1590	61	32.04	+	1.9	0.00998
hemostasis (GO:0007599)	122	13	2.46	+	5.29	0.0105
positive regulation of cell communication (GO:0010647)	1885	69	37.98	+	1.82	0.0109
positive regulation of signaling (GO:0023056)	1886	69	38	+	1.82	0.011
negative regulation of developmental process (GO:0051093)	1007	44	20.29	+	2.17	0.014
generation of neurons (GO:0048699)	1277	52	25.73	+	2.02	0.014
renal system development (GO:0072001)	337	22	6.79	+	3.24	0.0143
cardiac chamber development (GO:0003205)	196	16	3.95	+	4.05	0.023
collagen fibril organization (GO:0030199)	59	9	1.19	+	7.57	0.0241
regulation of Wnt signaling pathway (GO:0030111)	323	21	6.51	+	3.23	0.0264
behavior (GO:0007610)	771	36	15.54	+	2.32	0.0281
coronary vasculature development (GO:0060976)	77	10	1.55	+	6.45	0.0304
positive regulation of cell population proliferation (GO:0008284)	1039	44	20.94	+	2.1	0.0352
cell morphogenesis (GO:0000902)	773	36	15.58	+	2.31	0.0465
heart morphogenesis (GO:0003007)	282	19	5.68	+	3.34	0.0469
growth (GO:0040007)	537	28	10.82	+	2.59	0.0469
coagulation (GO:0050817)	119	12	2.4	+	5	0.0486
blood coagulation (GO:0007596)	119	12	2.4	+	5	0.0486

### Sheet: Down in Tet tcKO
Table S3 - GO Results of Differentially Expressed transcripts across P21 Cre- and Tet tcKO RNA-seq
GO Analysis: Panther 19.0; GO Biological Process Complete	Test Type: Fisher's Exact	Correction: Bonferroni Correction for Multiple Testing
GO biological process complete	Mus musculus - REFLIST (21836)	upload_1 (366)	upload_1 (expected)	upload_1 (over/under)	upload_1 (fold Enrichment)	upload_1 (P-value)
Unclassified (UNCLASSIFIED)	1206	9	20.21	-	0.45	0
visual perception (GO:0007601)	160	42	2.68	+	15.66	2.8e-34
sensory perception of light stimulus (GO:0050953)	164	42	2.75	+	15.28	8.73e-34
detection of light stimulus (GO:0009583)	51	21	0.85	+	24.57	1.94e-20
detection of visible light (GO:0009584)	30	15	0.5	+	29.83	1.99e-15
detection of abiotic stimulus (GO:0009582)	139	23	2.33	+	9.87	1.26e-12
detection of external stimulus (GO:0009581)	140	23	2.35	+	9.8	1.48e-12
photoreceptor cell differentiation (GO:0046530)	80	18	1.34	+	13.42	9.21e-12
photoreceptor cell development (GO:0042461)	62	16	1.04	+	15.4	3.53e-11
retina morphogenesis in camera-type eye (GO:0060042)	81	17	1.36	+	12.52	2.02e-10
retina development in camera-type eye (GO:0060041)	178	23	2.98	+	7.71	3.19e-10
eye morphogenesis (GO:0048592)	180	23	3.02	+	7.62	4.07e-10
detection of light stimulus involved in sensory perception (GO:0050962)	24	11	0.4	+	27.34	4.81e-10
detection of light stimulus involved in visual perception (GO:0050908)	24	11	0.4	+	27.34	4.81e-10
eye development (GO:0001654)	411	33	6.89	+	4.79	1.03e-09
visual system development (GO:0150063)	414	33	6.94	+	4.76	1.27e-09
camera-type eye development (GO:0043010)	366	31	6.13	+	5.05	1.43e-09
camera-type eye morphogenesis (GO:0048593)	155	21	2.6	+	8.08	1.64e-09
sensory system development (GO:0048880)	420	33	7.04	+	4.69	1.89e-09
response to light stimulus (GO:0009416)	333	29	5.58	+	5.2	4.47e-09
neural retina development (GO:0003407)	82	15	1.37	+	10.91	5.82e-08
multicellular organismal process (GO:0032501)	7320	186	122.69	+	1.52	7.72e-08
phototransduction (GO:0007602)	27	10	0.45	+	22.1	9.41e-08
eye photoreceptor cell differentiation (GO:0001754)	60	13	1.01	+	12.93	1.57e-07
sensory organ development (GO:0007423)	647	38	10.84	+	3.5	2.04e-07
response to radiation (GO:0009314)	436	30	7.31	+	4.11	6.75e-07
sensory organ morphogenesis (GO:0090596)	315	25	5.28	+	4.74	1.4e-06
camera-type eye photoreceptor cell differentiation (GO:0060219)	41	10	0.69	+	14.55	1.01e-05
eye photoreceptor cell development (GO:0042462)	42	10	0.7	+	14.21	1.31e-05
regulation of hormone levels (GO:0010817)	621	33	10.41	+	3.17	5.56e-05
multicellular organism development (GO:0007275)	4327	118	72.53	+	1.63	0.000131
response to abiotic stimulus (GO:0009628)	1002	43	16.79	+	2.56	0.000156
system development (GO:0048731)	3529	101	59.15	+	1.71	0.000228
photoreceptor cell maintenance (GO:0045494)	45	9	0.75	+	11.93	0.000457
retina homeostasis (GO:0001895)	60	10	1.01	+	9.94	0.000514
regulation of biological quality (GO:0065008)	3075	90	51.54	+	1.75	0.000727
system process (GO:0003008)	2791	84	46.78	+	1.8	0.000767
localization (GO:0051179)	4444	118	74.49	+	1.58	0.000806
photoreceptor cell outer segment organization (GO:0035845)	15	6	0.25	+	23.86	0.00087
establishment of localization (GO:0051234)	3806	105	63.79	+	1.65	0.000884
developmental process (GO:0032502)	5896	144	98.82	+	1.46	0.00253
homeostatic process (GO:0042592)	1552	54	26.01	+	2.08	0.00278
anatomical structure development (GO:0048856)	5523	136	92.57	+	1.47	0.00383
animal organ development (GO:0048513)	2969	85	49.76	+	1.71	0.00424
regulation of transport (GO:0051049)	1831	60	30.69	+	1.96	0.00462
transmembrane transport (GO:0055085)	1099	42	18.42	+	2.28	0.00643
cell differentiation (GO:0030154)	3868	103	64.83	+	1.59	0.00708
cellular developmental process (GO:0048869)	3869	103	64.85	+	1.59	0.0071
transport (GO:0006810)	3534	96	59.23	+	1.62	0.00837
regulation of insulin secretion (GO:0050796)	219	16	3.67	+	4.36	0.00908
neuron differentiation (GO:0030182)	1192	44	19.98	+	2.2	0.00964
phototransduction, visible light (GO:0007603)	6	4	0.1	+	39.77	0.0105
monoatomic ion transport (GO:0006811)	883	36	14.8	+	2.43	0.0106
regulation of hormone secretion (GO:0046883)	336	20	5.63	+	3.55	0.0107
retinal rod cell differentiation (GO:0060221)	25	6	0.42	+	14.32	0.0267
negative regulation of secretion (GO:0051048)	211	15	3.54	+	4.24	0.0278
negative regulation of transport (GO:0051051)	490	24	8.21	+	2.92	0.0292
cell development (GO:0048468)	2530	73	42.41	+	1.72	0.0294
retinal rod cell development (GO:0046548)	15	5	0.25	+	19.89	0.0312
nervous system process (GO:0050877)	2216	66	37.14	+	1.78	0.04
negative regulation of monoatomic ion transport (GO:0043271)	140	12	2.35	+	5.11	0.0406
G protein-coupled opsin signaling pathway (GO:0016056)	3	3	0.05	+	59.66	0.0433
regulation of localization (GO:0032879)	2246	66	37.65	+	1.75	0.0494
inorganic ion transmembrane transport (GO:0098660)	576	26	9.65	+	2.69	0.0498
