## Supplementary material for "Active DNA demethylation is upstream of rod-photoreceptor fate determination and required for retinal development": Table S8

### Sheet: Sheet1
Supplemental Table 8 - Human Rod and Cone Genes
Human Rod Genes			Human Cone Genes
Ensembl ID	gene_short_name		Ensembl ID	gene_short_name
ENSG00000187634	SAMD11		ENSG00000185519	FAM131C
ENSG00000149527	PLCH2		ENSG00000084636	COL16A1
ENSG00000229444	RP11-184I16.4		ENSG00000134183	GNAT2
ENSG00000162383	SLC1A7		ENSG00000197956	S100A6
ENSG00000117151	CTBS		ENSG00000143320	CRABP2
ENSG00000117155	SSX2IP		ENSG00000143171	RXRG
ENSG00000069712	KIAA1107		ENSG00000121454	LHX4
ENSG00000155380	SLC16A1		ENSG00000162873	KLHDC8A
ENSG00000184678	HIST2H2BE		ENSG00000154380	ENAH
ENSG00000162734	PEA15		ENSG00000182118	FAM89A
ENSG00000117477	CCDC181		ENSG00000138435	CHRNA1
ENSG00000135835	KIAA1614		ENSG00000155657	TTN
ENSG00000143924	EML4		ENSG00000163492	CCDC141
ENSG00000170264	FAM161A		ENSG00000151090	THRB
ENSG00000123636	BAZ2B		ENSG00000138472	GUCA1C
ENSG00000162992	NEUROD1		ENSG00000114204	SERPINI2
ENSG00000138449	SLC40A1		ENSG00000251321	PCAT4
ENSG00000248487	ABHD14A		ENSG00000155324	GRAMD3
ENSG00000175161	CADM2		ENSG00000181965	NEUROG1
ENSG00000113966	ARL6		ENSG00000057657	PRDM1
ENSG00000081148	IMPG2		ENSG00000233429	HOTAIRM1
ENSG00000144868	TMEM108		ENSG00000169085	C8orf46
ENSG00000138764	CCNG2		ENSG00000170289	CNGB3
ENSG00000163629	PTPN13		ENSG00000026508	CD44
ENSG00000164040	PGRMC2		ENSG00000138207	RBP4
ENSG00000145416	MARCH1		ENSG00000139053	PDE6H
ENSG00000153395	LPCAT1		ENSG00000139289	PHLDA1
ENSG00000164236	ANKRD33B		ENSG00000133636	NTS
ENSG00000145675	PIK3R1		ENSG00000080166	DCT
ENSG00000066583	ISOC1		ENSG00000100612	DHRS7
ENSG00000137210	TMEM14B		ENSG00000159251	ACTC1
ENSG00000187837	HIST1H1C		ENSG00000128917	DLL4
ENSG00000137288	UQCC2		ENSG00000259221	CTD-2050N2.1
ENSG00000203756	TMEM244		ENSG00000129038	LOXL1
ENSG00000079819	EPB41L2		ENSG00000159556	ISL2
ENSG00000164442	CITED2		ENSG00000166592	RRAD
ENSG00000127914	AKAP9		ENSG00000166482	MFAP4
ENSG00000017483	SLC38A5		ENSG00000198336	MYL4
ENSG00000102003	SYP		ENSG00000173404	INSM1
ENSG00000253230	LINC00599		ENSG00000101474	APMAP
ENSG00000104679	R3HCC1		ENSG00000176840	MIR7-3HG
ENSG00000184489	PTP4A3		ENSG00000100060	MFNG
ENSG00000178719	GRINA		ENSG00000205927	OLIG2
ENSG00000147862	NFIB
ENSG00000066382	MPPED2
ENSG00000148948	LRRC4C
ENSG00000182667	NTM
ENSG00000227877	MRLN
ENSG00000148600	CDHR1
ENSG00000111664	GNB3
ENSG00000151491	EPS8
ENSG00000135097	MSI1
ENSG00000165566	AMER2
ENSG00000136100	VPS36
ENSG00000139921	TMX1
ENSG00000165588	OTX2
ENSG00000278570	NR2E3
ENSG00000260037	CTD-2524L6.3
ENSG00000066933	MYO9A
ENSG00000080644	CHRNA3
ENSG00000149926	FAM57B
ENSG00000140941	MAP1LC3B
ENSG00000129244	ATP1B2
ENSG00000175906	ARL4D
ENSG00000167083	GNGT2
ENSG00000171867	PRNP
ENSG00000171552	BCL2L1
ENSG00000101460	MAP1LC3A
ENSG00000203880	PCMTD2
ENSG00000173976	RAX2
ENSG00000142046	TMEM91
ENSG00000105409	ATP1A3
ENSG00000105392	CRX
ENSG00000128272	ATF4
ENSG00000205726	ITSN1
ENSG00000078369	GNB1
ENSG00000118473	SGIP1
ENSG00000178104	PDE4DIP
ENSG00000116703	PDC
ENSG00000159346	ADIPOR1
ENSG00000077585	GPR137B
ENSG00000119862	LGALSL
ENSG00000221823	PPP3R1
ENSG00000196975	ANXA4
ENSG00000155755	TMEM237
ENSG00000082126	MPP4
ENSG00000130561	SAG
ENSG00000131389	SLC6A6
ENSG00000114349	GNAT1
ENSG00000144746	ARL6IP5
ENSG00000138495	COX17
ENSG00000163914	RHO
ENSG00000158234	FAIM
ENSG00000250592	RP11-39E3.3
ENSG00000187033	SAMD7
ENSG00000173890	GPR160
ENSG00000133256	PDE6B
ENSG00000087274	ADD1
ENSG00000007062	PROM1
ENSG00000198515	CNGA1
ENSG00000156194	PPEF2
ENSG00000251200	RP11-6E9.5
ENSG00000170606	HSPA4
ENSG00000156475	PPP2R2B
ENSG00000132915	PDE6A
ENSG00000111837	MAK
ENSG00000050393	MCUR1
ENSG00000047579	DTNBP1
ENSG00000172179	PRL
ENSG00000204389	HSPA1A
ENSG00000204388	HSPA1B
ENSG00000204209	DAXX
ENSG00000112041	TULP1
ENSG00000048545	GUCA1A
ENSG00000112619	PRPH2
ENSG00000112706	IMPG1
ENSG00000118402	ELOVL4
ENSG00000135549	PKIB
ENSG00000135541	AHI1
ENSG00000229922	RP11-240M16.1
ENSG00000132437	DDC
ENSG00000154978	VOPP1
ENSG00000127928	GNGT1
ENSG00000105825	TFPI2
ENSG00000106348	IMPDH1
ENSG00000102104	RS1
ENSG00000198947	DMD
ENSG00000156298	TSPAN7
ENSG00000246477	AF131216.6
ENSG00000147416	ATP6V1B2
ENSG00000104237	RP1
ENSG00000076554	TPD52
ENSG00000104341	LAPTM4B
ENSG00000176406	RIMS2
ENSG00000254615	RP11-395G23.3
ENSG00000168263	KCNV2
ENSG00000122711	SPINK4
ENSG00000069696	DRD4
ENSG00000166900	STX3
ENSG00000167986	DDB1
ENSG00000149483	TMEM138
ENSG00000149489	ROM1
ENSG00000175544	CABP4
ENSG00000021300	PLEKHB1
ENSG00000084234	APLP2
ENSG00000265203	RBP3
ENSG00000062650	WAPL
ENSG00000138190	EXOC6
ENSG00000138175	ARL3
ENSG00000047617	ANO2
ENSG00000111674	ENO2
ENSG00000060138	YBX3
ENSG00000277734	TRAC
ENSG00000129535	NRL
ENSG00000054654	SYNE2
ENSG00000139988	RDH12
ENSG00000119632	IFI27L2
ENSG00000100744	GSKIP
ENSG00000080823	MOK
ENSG00000069966	GNB5
ENSG00000256061	DYX1C1
ENSG00000246922	UBAP1L
ENSG00000074621	SLC24A1
ENSG00000140386	SCAPER
ENSG00000140545	MFGE8
ENSG00000070729	CNGB1
ENSG00000154102	C16orf74
ENSG00000129221	AIPL1
ENSG00000109047	RCVRN
ENSG00000109103	UNC119
ENSG00000109107	ALDOC
ENSG00000108387	SEPT4
ENSG00000175155	YPEL2
ENSG00000108370	RGS9
ENSG00000214140	PRCD
ENSG00000185527	PDE6G
ENSG00000079101	CLUL1
ENSG00000168234	TTC39C
ENSG00000166569	CPLX4
ENSG00000158445	KCNB1
ENSG00000115255	REEP6
ENSG00000080511	RDH8
ENSG00000132026	RTBDN
ENSG00000181666	HKR1
ENSG00000169393	ELSPBP1
ENSG00000105507	CABP5
ENSG00000105499	PLA2G4C
ENSG00000250479	CHCHD10
ENSG00000184792	OSBP2
ENSG00000182093	WRB
ENSG00000160216	AGPAT3
